# Airqtl dissects cell state-specific causal gene regulatory networks with efficient single-cell eQTL mapping

**DOI:** 10.1101/2025.01.15.633041

**Authors:** Matthew W. Funk, Yuhe Wang, Lingfei Wang

## Abstract

Single-cell expression quantitative trait loci (sceQTL) mapping offers a powerful approach for understanding gene regulation and its heterogeneity across cell types and states. It has profound applications in genetics and genomics, particularly causal gene regulatory network (cGRN) inference to unravel the molecular circuits governing cell identity and function. However, computational scalability remains a critical bottleneck for sceQTL mapping, prohibiting thorough benchmarking and optimization of statistical accuracy. We present airqtl, a novel method to overcome these challenges through algorithmic advances and efficient implementations of linear mixed models. Airqtl achieves superior time complexity and over 10^8^ times of acceleration, enabling objective method benchmarking and optimization. Airqtl offers *de novo* inference of robust, experimentally validated cell state-specific cGRNs that reflect perturbation outcomes. Our results dissect the drivers of cGRN heterogeneity and underscore the value of natural genetic variations in primary human cell types for biologically relevant single-cell cGRN inference.
