## Supplementary Data 1 for "Airqtl dissects cell state-specific causal gene regulatory networks with efficient single-cell eQTL mapping"

### Sheet: 1
Method	Data 1	Distribution/Data 2	KS statistic	KS P
airqtl	Non-eQTL	Uniform	0.0131378	6.10327e-08
CellRegMap	Non-eQTL	Uniform	0.0124384	2.44332e-07
airqtl	eQTL	Uniform	0.0229171	2.9062e-23
CellRegMap	eQTL	Uniform	0.0228368	4.01464e-23
airqtl	Non-eQTL	eQTL	0.0153755	1.43044e-05
CellRegMap	Non-eQTL	eQTL	0.0168891	1.02318e-06
