## Supplementary Data 2 for "Airqtl dissects cell state-specific causal gene regulatory networks with efficient single-cell eQTL mapping"

### Sheet: 2
Method	Data 1	Distribution/Data 2	KS statistic	KS P
airqtl-calibrated	Non-eQTL	Uniform	0.00730041	0.00899138
airqtl-raw	Non-eQTL	Uniform	0.0477074	1.23286e-100
airqtl-calibrated	Non-specific eQTL	Uniform	0.00747941	0.116293
airqtl-raw	Non-specific eQTL	Uniform	0.0479037	4.72307e-51
airqtl-calibrated	Specific eQTL	Uniform	0.111185	4.84782e-273
airqtl-raw	Specific eQTL	Uniform	0.161943	0
airqtl-calibrated	Specific eQTL	Non-specific eQTL	0.116386	4.99615e-150
airqtl-raw	Specific eQTL	Non-specific eQTL	0.115953	6.53392e-149
airqtl-calibrated	Specific eQTL	Non-eQTL	0.11707	5.11574e-202
airqtl-raw	Specific eQTL	Non-eQTL	0.11545	1.84326e-196
